# Capsular specificity in temperate phages of *Klebsiella pneumoniae* is driven by diverse receptor-binding enzymes

**DOI:** 10.1101/2025.06.25.661490

**Authors:** Aleksandra Otwinowska, Janusz Koszucki, Vyshakh R. Panicker, Jade Leconte, Sebastian Olejniczak, Kathryn E. Holt, Edward J. Feil, Eduardo P. C. Rocha, Bogna Smug, Barbara Maciejewska, Zuzanna Drulis-Kawa, Rafal J. Mostowy

## Abstract

In bacteriophages infecting *Klebsiella pneumoniae*, capsule specificity is a major determinant of host range due to the presence of capsule-specific depolymerases. Yet for temperate phages, the genetic and functional basis of this specificity remains less well understood. Depolymerases appear unexpectedly rare in prophage genomes, raising unresolved questions about which prophage genes mediate capsule tropism, whether this apparent scarcity reflects biological or ecological differences versus annotation limits, and whether prophage-encoded receptor-binding proteins (RBPs) are functionally active. To address these questions, we analysed 3,900 *Klebsiella* genomes from diverse ecological niches to identify prophage-encoded proteins mediating capsule tropism. We conducted a genome-wide association study (GWAS) correlating prophage protein clusters (from 8,105 prophages) with confidently assigned bacterial K-loci. GWAS identified high-confidence predictors for 16 out of 35 most diverse K-loci, of which 14 were receptor-binding proteins (RBPs) belonging to classical depolymerases (*n* = 6), SGNH hydrolases which deacetylate polysaccharides (*n* = 6), and structurally novel RBPs (*n* = 2). Overall, we predicted K-locus specificity for 26 putative depolymerases, of which 12 were deemed as strong predictions against 10 K-loci. In parallel, we attempted recombinant production of 50 putative depolymerases selected from 469 candidate proteins identified in prophages from a representative subset of 99 bacterial isolates, together with an additional 10 depolymerases selected based on GWAS predictions. All recombinant proteins were tested against a *Klebsiella* reference panel of 119 K-types. Of the 50 manually chosen putative depolymerases, 34 failed to yield detectable recombinant expression, a pattern unlikely to be explained by degraded or defective prophages. Of the 14 active enzymes, 5 targeted a K-locus different from that of their bacterial host, and enzyme specificity could not always be reliably inferred from sequence similarity or structural homology. Comparison of GWAS predictions with experimental validation results revealed that 10 of the 12 strongest GWAS predictors were confirmed experimentally, while 2 produced soluble protein but showed no detectable activity against the tested K-types. Together, these results highlight the intrinsic difficulty of predicting activity and capsule specificity of prophage-encoded RBPs from genomic information alone. Finally, analysis of 4,598 high-completeness prophages revealed that SGNH-domain hydrolases are among the most prevalent enzymatic domains in prophage RBPs. Two SGNH-domain RBPs identified by GWAS were experimentally confirmed as active esterases, supporting capsule deacetylation as a widespread alternative to polysaccharide depolymerisation in temperate phages. Our findings reveal that *Klebsiella* prophages encode structurally diverse RBPs, suggesting temperate phages may rely not only on depolymerisation but also on capsule modification—such as deacetylation—for infection. This also implies that capsule diversity in *K. pneumoniae* may be substantially underestimated, with implications for phage specificity, competition and vaccine design.
