## Supplementary Tables for "Capsular specificity in temperate phages of *Klebsiella pneumoniae* is driven by diverse receptor-binding enzymes": Table_S1.xlsx

### Sheet: 2025-03-18_LITERATURE_SEARCH
proteinID	K_locus_specificity	protein_seq
YP_009302756_1_K1	K1	MALIRLVAPGRVFSDLASMVAYPNFQVQDKITLLGSAGGDFTFTTTASVVDNGTVFAVPGGYLLRKFVGPAYSSWFSNWTGIVTFMSAPNRHLVVDTVLQATSVLNIKSNSTLEFTDTGRILPDAAVARQVLNIIGSAPSVFVPLAADAAAGSKVITVAAGALSAVKGTYLYLRSNGLCDGGPNTYGVKISQIRKVVGVSTSGGVTSIRLDKALHYNYYLSDAAEVGIPTMVENVTLVSPYINEFGYDDLNRFFTIGISANFAADLHIQDGVIIGNKRPGASDIEGRSAIKFNNCVDSTVKGTCFYNIGWYGVEVLGCSEDTEVHDIHAMDVRHAISLNWQSTADGDKWGEPIEFLGVNCEAYNTTQAGFDTHDIGKRVKFVRCVSYDSADDGFQARTN…
YP_009098385_1_K1	K1	MALIRLVAPERVFSDLASMVAYPNFQVQDKITLLGSAGGDFTFTTTASVVDNGTVFAVPGGYLLRKFVGPAYSSWFSNWTGIVTFMSAPNRHLVVDTVLQATSVLNIKSNSTLEFTDTGRILPDAAVARQVLNITGSAPSVFVPLAADAAAGSKVITVAAGALSAVKGTYLYLRSNKLCDGGPNTYGVKISQIRKVVGVSTSGGVTSIRLDKALHYNYYLSDAAEVGIPTMVENVTLVSPYINEFGYDDLNRFFTSGISANFAADLHIQDGVIIGNKRPGASDIEGRSAIKFNNCVDSTVKGTCFYNIGWYGVEVLGCSEDTEVHDIHAMDVRHAISLNWQSTADGDKWGEPIEFLGVNCEAYSTTQAGFDTHDIGKRVKFVRCVSYDSADDGFQARTN…
UFK26377_1_K1	K1	MEVQGSLGRQIQGISQQPASVRLPGQCTDAINCSMDVVEGTKSRPGTVHIARLGDLGLIQDNTNIHHYRRGDDVEEYWMITNPLGIPDIFDKQGRKCTVTETEGAASYFNSNNPRVDYKFFTVGDTTFVVNRTKIVRARADKTPAVGGTALVFSAYGQYGTNYQIIINGVKAAEYKTASGGSASDVETIRTEVIAEQLYTNLLTWAGVSDYTVSRLGTTIVIKRNDGANFTVDTEDGSKGKDLVAIQYKVTSTDLLPSKAPVGYLVQVWPTGSKPESRYWLKAEASDGNLVTWQETLGADEVLGFDGTTMPYIIERTNIVGGIAQFTIKQGYWDDRAVGDELTNPMPSFVDQSLSDIFMVQNRLCLAAGESCIMSRTSYFFQFFRQTVLSAVDTDPIDV…
YP_009153201_1_K1	K1	METEGLTLDWNAHLPTVEVAYGLTKNSLKMWKSGTTATSDDYWLYTDGTVWNGVGVLGNNPETSTGFEKITPNFNASIKTYSASATDGQTDFNIPFTFSTITVFVNGSIQLPGLNYTVSGSTLTFTTELEAGDLLYVFIGNPNISTNDKLNRIYTANAMQGQTTIQVPYDFSTAIVYINGVLQNPITAYSIGADRIITFSEELYQDDEIIIMLGDIIIQSDEYVLKQELLDVNASSYINTKSGNSIQEEFDILYNSNSISKIIYSDIKNINWDEINEIFVCGKTLNTTEGAGYFYYDNNDTITVEDGGTCFVINNKRIKRRYIGPALSSWFTTIDGINTFLSTGNVSLRFDSNLTLTKALTIKSNTNLYFNKDVFLFPSGPTIQGLICSGSVSTTITTT…
ATS92567_1_K2	K2	MTIIKRADLGRPLTWDELDDNFQQVDDLTAAASAAVLSASASATAAAGSATNSLNSANSAASSADDAAASATVAINALMNSTFEPADFDFTSGGTLDSTDRNKAVYNPADNNWYSWSGILPKIVTAATDPTADSNWKPRTDQLLRQNLASSVIPGTSLVTHSDGIHLDDYIEIFNRRTKFIMPEDFPGTDTEQLQSALSYAKSNRVNVVLQAGKTYYVTGSQGLEVDLGYYSFESPNGIAYIDFTGCTATYCLWVHSSRPYPDGSENHCTSMRGIKFKSSVKGIGQRLLLTGNNNDSSNGTYNGDCKIENCMFSTADIVLGASNSTWRYKFINCGFMMESTGGTYAMHFPAGISDSGESVTFQNCKIFDMKGCPILVECASFAIGMPGTSVLNTPIKIT…
UPW42650_1_K2	K2	MALYRQGKAAMDANGIVTGTGTNWQSALTLIRPGATILFLSSPIQMAVVNKVVSDTQINAISTNGAAVPSSDYAILLSDSLTVDGLAQDVAETLRYYQSQETVIAEAVDFFKDFDLSTLQELVEQAKEEAAASQQSASASQQSASASQQSASASQQAAAASQQAAAASQQAADDAEATRDEIQQIIDDSGEQSTLVVLAQPNGAKNIGRCSDIATLRTIEPTLPNQKIEVIKYASGYKPITGYFEYDQTDSTSVDDGGVCIVTAGGKRWKRIFDGAVNVAWFGIPSDGDITNAINKAISYAKPKRLGLVISAGQYKYTGSEMLEIDLGFISLVCHVGCASIDFSGVTSTYAINVYSSATYPAPLYRNTVNKLSGIECFGAKVAGKNGLLIGRPGGAQYY…
UPW42726_1_K2	K2	MALYREGKAAMAADGTVTGTGTKWQSSLSLIRPGATIMFLSSPIQMAVVNKVVSDTEIKAITTNGAVVASTDYAILLSDSLTVDGLAQDVAETLRYYQSQETVIADAVEFFKEFDFESLQNLANQIKADSEAAESSAAAAAASESKAKTSEDNAKSSENAAKNSEVAAETARDQIQQIIDNAGDQSTLVVLAQPDGFDSIGRVSSFAALRNLKPKKSGQHVLLTSYYDGWAAENKMPTGGGEFISSIGTATDDGGYIAAGPGYYWTRVVNNNSFTAEDFGCKTTATPPPNFNVLPAELFDNTAMMQAAFNLAISKSFKLNLSTGTYYFESSDTLRITGPIHIEGRPGTVFYHNPSNKANPKTDAFMNISGCSMGRISSINCFSNSYLGKGINFDRSVGD…
QUU29414_1_K2	K2	MALYREGKAAMAADGTVTGTGTKWQSSLSLIRPGATIMFLSSPIQMAVVNKVVSDTEIKAITTSGAVVASTDYAILLSDSLTVDGLAQDVAETLRHYQSQETVIADAVEFFKSFDFDSLQNLANQIKADSESAESSAAAAAASESKAKTSEDNAKSSENAAKNSEVAAETTRDQIQQIIDNAGDQSTLVVLAQPDGFDSIGRVSSFAALRNLKPKKSGQHVLLTSYYDGWAAENKMPTGGGEFISSIGTATDDGGYIAAGPGYYWTRVVNNNSFTAEDFGCKTTATPPPNFNVLPAELFDNTAMMQAAFNLAISKSFKLNLSTGTYYFESSDTLRITGPIHIEGRPGTVFYHNPSNKANPKTDAFMNISGCSAGRISSINCFSNSYLGKGINFDRSVGD…
YP_009820105_1_K2	K2	MALYREGKAAMAADGTVTGTGTKWQSSLSLIRPGATIMFLSSPIQMAVVNKVVSDTEIKAITTNGAVVASTDYAILLSDSLTVDGLAQDVAETLRYYQSQETVIADAVEFFKEFDFESLQNLANQIKADSEASESSAAAAAASESKAKTSEDNAKSSENAAKNSEVAAETTRDQIQQIIDNAGDQSTLVVLAQPDGFDSIGRVSSFAALRNLKPKKSGQHVLLTSYYDGWAAENKMPTGGGEFISSIGTATDDGGYIAAGPGYYWTRVVNNNSFTAEDFGCKTTATPPPNFNVLPAELFDNTARMQAAFNLAISKSFKLNLSAGTYYFESSDTLRITGPIHIEGRPGTVFYHNPSNKANPKTDAFMNISGCSMGRISSINCFSNSYLGKGINFDRSVGD…
APZ82768_1_K13/K2	K13/K2	MALVDLVRAGGYSIEYPQFSSMAKLKEFPHSEDGKLVRLLSWHEGVGLGGGLFKVSTSSTATGNDGTVVVASNGVRLLRVVNGPIWADMFGALPNSDIDSMPAVAAAYAYAASVNTDLYIGVATYKFKGSTPINIDPSRAGIIGYQGKVRIDCSEFTGSIVFSINSSYSYTPAAYYNNLSPALQGLYVLGAKTSGVDGLLVGRETVGADKSYNGQTEIRECTFDKFDRNIRMGHNSWRFVFYKVNSLNALSPNGILYVPAGLDDSGEILSFYHCQFFDGAGSNIRLSCSSYTMVFNTCSFLNITFFVDSASSATVTCNGCNFENPGSASTRRYVDISAGHTNVFNIIGGSIVTNSNPGQTQALLYVSTNNLLNLVGVTVPYGGHYQQEQELGYHAFIGG…
QJI52632_K13/K2	K13/K2	MALVDLVRAGGYSIEYPQFSSMAKLKAFPHSEDGQLVRLLSWHEGVGLGGGLFKVSTSSTATGNDGTVVVASNGVRLLRVVNGPIWADMFGALPNSDIDSMPAVVAAYAYAASVNTDLYIGVATYKFKGSTPINVDPSRAGIIGYQGKVRIDCSEFTGSVVFSINSSYSYTPAAYYNNLSPALQGLYVFGAKTSGVDGLLVGRETVGSDKSYNGQTEVRECTFDKFDRNIRMGHNSWRFVFYKVNSLNALSPNGILYVPAGLDDSGEILSFYHCQFFDGAGSNIRLSCSSYTMVFNTCSFLNITFFVDSASSATVTCNGCNFENPGSASTRRYVDISAGHTNVFNIIGGSIVTNSNPGQTQALLYVSTNNLLNLVGVTVPYGGHYQQEQELGYHAFIGG…
QTP95996_1_K13/K2	K13/K2	MALYREGKAAMAADGTVTGTGTKWQSSLSLIRPGATIMFLSSPIQMAVVNKVVSDTEIKAITTNGAVVASTDYAILLSDSLTVDGLAQDVAETLRYYQSQETVIADAVEFFKEFDFESLQNLANQIKADSEASESSAAAAAASESKAKTSEDNAKSSENAAKNSEVAAETTRDQIQQIIDNAGDQSTLVVLAQPDGFDSIGRVSSFAALRNLKPKKSGQHVLLTSYYDGWAAENKMPTGGGEFISSIGTATDDGGYIAAGPGYYWTRVVNNNSFTAEDFGCKTTATPPPNFNVLPAELFDNTAMMQAAFNLAISKSFKLNLSTGTYYFESSDTLRITGPIHIEGRPGTVFYHNPSNKANPKTDAFMNISGCSMGRISSINCFSNSYLGKGINFDRSVGD…
YP_003347555_1_K3	K3	MDQDIKTIIQYPTGATEFDIPFDYLSRKFVRVSLVSDDNRRLLRNITEYRYVSKTRVKILVDTTGFDRVEIRRFTSASERVVDFSDGSVLRANDLNVSQLQSSHIAEEARDSALLAMPEDDAGNLDARNRKIVRLAPGEVGTDAVNKDQLDTTLGEAGGILSEIKQTQQDIGDYIEEFANGTTYLKNIVMVYNQGSANGGETAIVLDRTDEVFAVPVIYINGDRQEVGFQFSYDNTTKTITLVKPLQRGDFVVMLTSEGTHSLASILAGPDGASRIGASGGLTVQQAIDRILESHIILPQWFGARGDWSDTTNTGTDDTAAFEAAIEMAVTLNYTEVYVPAGSYLITRELNLNGGNRNTRLGARIRGAGWASSVLVFKAPAPETPCISIIGTPGSHTSK…
APZ82848_1_K5	K5	MLDKLNQPKGSTIGVLKDGRTIQEAFDSLGYLGVAVLSPANYGAKGDGKADDTIPLRQCVQDACALGGRVVGTVGAEYKISGTIAGTVGDGKYVELDFTGSKFVPTTDDAVMTITGVATSPVAEVTVEVVSVNLGNGSTNTIAMKVTAPGGHSFTKKGEIGKAWSPVLCLNNDLSTQYAGEPFVVGLVESSTVFYTTSVFTELYMGTSLKVIRVPTTQVVVKGLDVESEWTTGWKASTLTLSGLLRPFVYKPKCKNINGPFVNLTGCYGATVFLPEGDNLRNAPSEGAYGYFVNDSASFGSTIYGINCTNARHAYTTSSPRSEPTDDKWWLKGRTLFSEITNGLGTGCHNAFDTHSPSYGIKFTNCRAVGDFRGVDTGGAGFQIRGDRSSLVDCTAINS…
WNO47121_1_K5	K5	MAIYREGKADLAADGTVTGTDTKWRSSLSLIRPGATMIFLSSPIQIAVVNKVISDTEIKAITTNGAVIASSDYAILLSDSLTVDGLAQDVAETLRYYQSQETAVAEAVEFFNDFDFEALQNLANQIKSDSEAAESSAASAAASQNAAKTSETNAMASEVAAETARDQVQQIINDAGEQSTLVVLSQPTGAGKSGLLQGGTVQDVLKYVTPEIFYQTTDLNNDGLMIQRMFNYMLEHGVEGRLSAGREYIISSNISVTLNEGDHFKLSFDGARLLQSGNTDVITIQNGKVGNITAVSSIEVVQRNLGDGAATTRVVKVTSPNHPFTEKYQVGKIFSDDVVPDAENTDQLCGEFFIVGEVEDANTFYTTGIFDENYLTNIKVVRPAINTTIIDGPLLESQW…
UCR74082_1_K7	K7	MANKPTKPNFPLGLESQEQSVFQEGILNNGVVEHGPDAVMTVPETPDASGVPSAVRYNEDDDQFEGYYNEGGWLPLGGGNGGRWEALPYASSSLLQAGRAYLVDNTDGVSTVLFPSPKRIGDSVTVCDLYGKFSTYPLTVDGNGKSIYGSADSMTISTDNVSATFTWTGEARGWVITSGVGLGQGRVYSREIYSQVLSAETSSITLSTQPTIVDVYADGKRLKESLYTLDGYEVKFDPALASGSDVQIIQYIPIQLGAGGGGSGGTVITWEYNGGAAVGGETQIVLDVVVDSVSEIYIRGQRQQIGRGFTFDAETSTITLADELETGDDVVVIINGDPTVYNQIDRTPWEVARANNVSNDEVILSTDKQTVLDGKTVLYDVATQTSWGIPEGLPAGVKI…
APZ82847_1_K8	K8	MDQDIKTVIQYPVGATEFDIPFDYLSRKFVRVSLVADDNRRLLSNITEYRYVSKTRVKLLVETTGFDRVEIRRFTSASERIVDFSDGSVLRAADLNVSQIQSAHIAEEARDAALMAMPEDDAGNLDARNRKIVRLAPGEAGTDAINKNQLDETLGEAGGILSDFEDVRDEIIQYISKFTDDTGAVRGVSYVYNNGRALGGETGFHIDITPPPLGVPYLSINGSKQYRGYHFTYDPITGNVQGLATPLEKDDFVVATTTESVTPIEDLYASTQGASMIGTLSGSTVEERIAEVEQSVLDSIDGIRVDSFIGMTDSGAIDAAIAEALRVNSYVKFSPRVYTVDRPVILPSKTVLVGTQGLTKIVASASWNGPVVMSKDAPAGDYLTINVPSAMVYGVYIFG…
YP_009153197_1_K11	K11	MANKLTQPKGSISKETNKEAIARLFGIKKTAVGYISTSVLIDPYTILYDESTETCWYRGTATGTPISWIITNGSLTLQTTSGQFALIKTQVDINLRQEITGEVGYSNIGKVSSVTSLRSIEPTTNGQQIILNQINSTLGTTTGGIFCYDSSDVTSIDDGYTVIVTATGKRWKRPENYIDMAWFGALNPAVDFSDAWDAAVAIVSNYVSNVGFYGRKAIYLKAGTYKPSRQLDIPSYVSVVAIGNVTIDGSGMPDNSYVIRIINKVSGISTTYHKGWNLGSIGGTFRVLGNTLDGNVDGIFVGNTSNMSDVRNVILYGVSIGGVRYGLTFGSINTYLFTATDCHIESTIIGIYVPNTTSSNSGERMTFNDCTIGGSRTNHIQISQPGFDVNFTNCSFDFT…
UCR74085_1_K20	K20	MKTQFNQSQGSTSRETNKEAIARIFGLKKSDVGYLSTTTPIDSYVILFDKETQTCWYRGDATGTPISWAVSERILSLTTSTGTYQLGLANAATKSTNLYFSDNETAEQKYKKQEIGTDSLYDSQTAGKLDKLYVNTVVGAGQDLRKRKFVVPNGSYSAARTYRTRGLPSADPNSTKFELLGQGSTTTILNQEVTGVGDFIYADYLNNVKMGGFTLDNTPIGAGSGSSSKNGQMWIRHSRDTHFDDILFRGGDALSYCLDHCVNILSTNLKVDFQYRYPVGDGKSPLIVGDYSEQCMFIGGYIKSVSEDGTVLYSGDLADNDQANDTKWAFINVYGLKFSEKTNSNACMWQEGQGDVSNAHFIGMNYIGNGVGHGVSEKAMGTCIGSTFRQAQVRAVWNR…
UVD31996_1_K20	K20	MAIVLNDITSGYNLSTINSNFQKIEDYINDKLLTRADTGVAGEAMMKRALDMNGNKILNVFVDVNDANSLLTVGAADSRYYNVSGDTLTGPMDANSQIINNLPSPTLPSQPATKAYADAIQQDVNYNESRSLRFPDNVDEMSGVVGRANSLQGYNDVGKPVSIFAMTSTADLALKLASSGSGLGAGLVGYDIASTYSNNTVGNKLNLMLTPWDFGAVADGTLHPLSEYYATLAAAQAVYPFVTSLTQSIDYAAIQKCVNTMITRGAAGMSMGGRGRFCINDTILLNKTGSVNDANKTVDFSGALIETYGGNIILNDTSFTSWTLTGGVTVSSGTLVFNGTTSTQANAAITLTGLTVGKRYAVSVVTESYTSEGYLRIRMGTTAISRPNEYGPGVRHAEF…
YP_009198669_1_K21	K21	MPRFNQPKGSTIGVLRDGRTIQEAFDSMPRLESFEGSTPTDKLRAAITLGVSEVAIGPVEGNDGSPYEFGEVVIPYPLRIVGCGSQGINVTKGTVLKRSAGASFMFHFSGEGQSQRPMGGGLFNINLNGDSATALGDIIKVTQWSCFKAQNCSFQNMAGWGIRLKDVMESTITGNLFRRLGGPSGGGILFDDIRSAVTDNVNNLHIEDNTFALISGPWIGSTANSNPDLIWICRNKFEYDGTPAVPNENPSYVLDFAQLSRAFISENGFTHFTTARNNYAGVLRIGSTALGTVLFEDNLLFACESAGVINGGIVESRGNINNQGSASAAITQFTNNSSKVCKLQRVVNIQSNGNVSVGPQLFPAGYINMAELPGNTRLSSEYDADGETTSVLRVPANTQ…
YP_003347556_1_K21	K21	MLDNFNQPKGSTIGVLKDGRTIQEAFDSLPRLESFSGSTATDKLRAAITLGVSEVAIGPVEGNGGRPYEFGDVVIPYPLRIVGCGSQGINVTKGTVLKRSAGASFMFHFTGEGQAQRPMGGGLFNINLNGDTATALGDIIKVTQWSYFKANNCAFQNMAGWGIRLKDVMESNISGNLFRRLGGPSGGGILFDDVRSAVTDNVNNLHIEDNTFALMSGPWIGSTANSNPDLIWIVRNKFEFDGTPAAPNTVDSYVLDFQQLSRAFIQDNGFTHFTTERNRYVGVLRVGATAVGTIKFEDNLLFACESAGLIAGGIVVSRGNVNNQGSATTAIKQFTNTSSKLCKLERVINVQSNGNVSVGQQILPDGYINMAELPGNTRLPSEYDADGETTSVLRVPANT…
YP_009153196_1_K21	K21	MSTELTQAKGSTSRYTSRKSCAIEFNTKIDEVQYISVGLDTSTIKVFIDNNTQIPYVGNFINGNVISWVSDPVKCILTTSSGTYTLFSYGLTKNIPNLLDYDSDSATDDSTRFKKAILAGTESLYIPPREIYKDVMIGELDITSTLRLWGDSGSNINTGGSTIKKIASASYGIHFNGTGQTTRPMGGGLFNLQVRGESSTDTGPLIKVTSWSYMRINNCAIQNISDWGIIARDMMESSCEYTLFRRIGSDTTGILLMDDYIGTPNSNVNNFHFSNNTLGYSSGNWIKSSTNSNPDLIWIERNKFEWDGTPTSANITPKAVIDFGQMSRCRITNNGFTHFTTDHNNYEGILRMRSGCAYLTKLIDNDALSCSGYFGSVEGGKLQASGNFYNRGVVASGNM…
QOI68577_1_K23	K23	MALTKLVQVPARDVPLSKKGSVEEAINWITPEMFGAKGDGVYDDAIAIQAAVAYAESINSGVSTRAPRVAIKFAAKTYYLNQTIKVRKGTVRWEGAGMYQTLFTPHPDAASSDMQFKYFFDFSSESWVSNATRTLHEVHLSGFTFLGNGSVRRPCMYLGGVGWDCVFDTVHFYSSGLSAIVADDLFDTQFYNTRINSCGRLHDPADSADIFTHAVMFRGKYDNCNAIRFIAPHFEANFGGVISITGRSNNIWFDGAKFENNSRTTAAGASYPVVQLSGALIDSIKFISPFVSHPAATVSQWFLDSNARNVEIIGGSFMSPSDLSGYTCERWFNIHRTGWASATRCVGLMASISMMHVNGAATMGDAPIKLYNDAILSIDAPRVTDPNRFIEAGYDCDIN…
QIW88225_1_K23	K23	MLQSVKISELPSATTLTEDDLIVVDQPDNTKKATLFQVFSHLEDTVEQSVLAALAQPDGASKVGLPKGGTVADAIYWVTLEMFGAKGDGVYDDAIAFQAAVNFAESINSGTTTRAPRVGIRFAAKKYYLKQTVKVTKGTVYWEGSGMYQTVFTPHPEANSPELQYKYFFDFSSPDWVSNATRTLHEVHLRNFTFLGDTGTTLRPVFYLGGVGWDCVFDTVHIYSAALSAIVADDLFDTQFYNLRINSCGKLHDPSNAEDIFTHPIIFRGKYDNCNAIRFIAPHFENNFTGVISITGRSNNIIFTGMPKFEQNSRGAASGAKYPVISINGPLIDSIKLDNIFVSHPENITEWFLESNSRHLSIRGGSYMSPSDLSGYTAKKWFRIHRDGWASATRCVGAV…
YP_009153199_1_K25	K25	MGNFIQPKGSTSTEIAREILSKTYSINYSEIDFIKQNLSVNGLKLLIDPNTQYIWGTISSLETGTISSWSIDSTGEIMTVLTTNGTLTLRKISVSTSTTTANSIYNFMTSDDIYNIKNVVGIEINVDYALQKAINSGLMSIYYPPSKGIYVHSNVCTLPSGFNMYGQSRKPYTVSNDASFNNCGTVIRLASGSPGIFVLSGRHTFDNIVFDGRNNTVGSMNATSQVSGCRFEKCGFYRWGIGLGRTSGYVATVYARGCNFSGNNTAMQDWIDSRAVDCTINAQVSRGIAMRTGANNNAWVGCRVEWNGTDGFYFYQSVGNVITGELIDRNGYAGITVADGASVSVTTCSIQRNGRISSNTNNGANILINDSGIILLNGNRFTSGVDDGGTGVLTPDYDI…
UCR74083_1_K27	K27	MGYFQMTRNVEEIFGGVVVAPHQIPFKYTSTNGGETFLSLPFYPITGFVTINGGVQVPLDNFELDGNTLNLGRELEPGDVVFCLFDKIMSPQDASNNAVRIYKFLSVGGETEFTPDFTTYGVQSLYIDGKYKTPGEDYNYFKTSGKVVLDTALPTGVWVVAEMSIKQNIPALAGDNGASEIGTESGKTVQETLDDIGYNLASVEKLMTDVTDMSPVHTHGFYKSMDGGHGDWYKTGNTDSTKAGTHDVTKALVYNAKGTEYALNVSVDNISVLANGAKSYDYAECIDKTTDNFVCLGQVINGIESHLTLGVSTANNIDTYDGGKRTNIIVPTDSYRIGKEAAKLYSGVAYQLNASRIFVFAGASYQYSVTGKRLNGFQHGVDEITEKWEAVNRGIYWGS…
YP_009153203_1_K30/K69	K30/K69	MSLIQLSPSNGDLLLINSGSFSTGKVIRTRNELVFYTDQYGNSTGYRWLGNLPHVINGNSPQTDGGISSTSWESYITSNLYDKLKSENITLSGTAHLPTVEVAYGLKKGSLKVWSAGLVSSSSQYWLYTDGTVWSGVGVLGTEPDVPFTQIHLQRDIIKYNYIVQTDGETLINIPYDFTSIDVFINGVLQNSNSGSYKIIQSTIQFSDVLNKGDNIQFYLSNVPISSVRFALSSDLTNYVLKSDLSNTSGANNVGFYPGGTVQDAIVYTTPEMFGAIGDGITDDTNALQNAINFSKNKTLLFSNGKKYRTKNLIVPHPMTFKGLGRRQDGAIIPYGNVSSESFIHTGTLILLTTSSTVTFYDLTVDARGITLSFVDGQRLTGVGAADNNSGVYQSGLQM…
APZ82804_1_K30/K69	K30/K69	MDQDIKTVIQYPVGATEFDIPFDYLSRKFVRVSLVSDDNRRLLSNITEYRYVSKTRVKLLVDTTGFDRVEIRRFTSASERIVDFSDGSVLRAADLNVSQIQSAHIAEEARDAALMAMPQDDAGNLDARNRRIVRLAPGIDGTDAINKNQLDTTLGEAGGILSEIKGEKEQFYEYLEKFADDTTMIRGVTWVYNGGSAVGGETSIVINKPTAVFAVPYIEINGDSQEVGYQYDFNASTQTITLAKPLAAGDFLMAMTSESHLPLESLLAGTTGASSIGTKDGGTVQSALDNLGYYIVPESFGAKGDGVTDDTAAVQAAINAAKGKTLWLDASKMYICQNLVIPHAMTIAAGGRRQGGGLIPKGNSGPVVHSGDFILITAEQTVTMFNVTIDARGRPLTKV…
YP_009153200_1_K35	K35	MINGLIQPKGSVSKETNKNSIALSLGLKFSEVEYLSTEILIDTYIVVFDPISEMVFYVGNAKGNPQTWNLNSDGNLILTTDFSTYTLLKIGLSNPDTSLKIGYQRKKINDSLSSIESVAGYMNSNFVSIMEFQHLITSKPNLNDMETWDWSPALDAAISYVQSYIPQTAVNSQMYGVMPIVFPPGVFQYSTEMKFTKYLNSTGSLSTCYTLIGSGMTSTVLQPITQGQNAFTATQCKINLINIGFRSGASYQTGAVLGSSTAWLPVVHSNWRCVGFSGFARGVVANLLFDSTFEDIFIQNISNMQSTSDVSYGFTFEVYTGPANGGTTGDGSGDDSNQITFIRPTIETSNADNAILFNASSINSTYPHHAINVFGGHIETHNLKAKCYNLKNCFNVNFY…
ALT58498_1_K47	K47	MLNNLNQPKGSTIGVLKDGRTIQQAIDGLENPVHYVKDVSITPSALLAVAVEAARLGRTVEFGPGHYTNQGQPFEVDFPLNLDVPVGTFLDFPIIIRGKTVKTVRSVATNLTAAQCPAGTTVIAGDFSAFPVGSVVGVKLGDNTNGSASYNNEAGWDFTTVAAASNTSITLSTGLRWAFDKPEVFTPEYAVRYSGQLSRSSYFIPGDYTSGLNVGDIIRVENIDGTDGVHGNKEYFEMLKVSSIDSSGITVETRLRYTHVNPWIVKTGLVKGSSVTGGGRLKRLEVRGVDTPKVNNVDVDRLIVGLCYNIDVGEITSRGVGEPSSVNFTFCFGRGFLYNVRASGSVSTTDNSALKLMSCPGLIINNCSPHNSTSTGSQGDYGFYVDAYYSPYWCWNDGM…
ALT58497_1_K47	K47	MDQDIKTVIQYPVGATEFDIPFDYLSRKFVRVSLVTDENRRLLSNITEYRYVSKTRVKLLVETDGFDRVEIRRLTSASERVVDFSDGSVLRAADLNVSQIQSAHIAEEARDAALMAMPQDDAGNLDARNRRIVRLAPGVEGTDAINKNQLDTTLGDAGGILSDMKDLEGEIHDYIEKFADDTALVRGVAWVYNLGSADGGETVITINKSTRTYAVPYIEVNGSRQEVGYHYSFDLETQQITLATPLKAGDFVMVMTTESQLPVETLLASSVGASSIGTATGETVEERLTRLYGHFVHPETYGAVGDGITDDRVALQRSLDVAYENALNGTGPSTVRWSGDYMVSLNPNSLGVSGELAAGRSALCIRPGVSIEGKGTVRLDPSFTGSQSGAVITNWAGPV…
QOV05502_1_K47	K47	MLNNLNQPKGSTIGVLKDGRTIQQAIDGLENPVHYVKDVSITPSALLAVAVEAARLGRTVAFGPGHYTNQGQPFEVDFPLNLDVPVGTFLDFPIIIRGKTVKMVRSVTTNLTAAQCPAGTTVIAGDFSAFPVGSVVGVKLGDNTNGSASYNNEAGWDFTTVAASSNTSITLSTGLRWAFDKPEVFTPEYAVRYSGQLSRSSYFIPGDYTSGLNVGDIIRVENIDGTDGVHGNKEYFEMLKVSSIDSSGITVETRLRYTHVNPWIVKTGLVKGSSVTGGGRLKRLEVRGVDTPKVNSVDVDRLIVGLCYNIDVGEITSRGVGEPSSVNFTFCFGRGFLYNVRASGSVSTTDNSALKLMSCPGLIINNCSPHNSTSTGSQGDYGFYVDAYYSPYWCWNDGM…
QDF14644_1_K47	K47	MDQDIKTVIQYPVGATEFDIPFDYLSRKFVRVSLVSDDNRRLLSNITEYRYVSKTRVKLLVETTGFDRVEIRRFTSASERIVDFSDGSVLRASDLNVSQIQSAHIAEEARDAALMAMPQDDAGNLDARNRRIVRLAPGIAGTDAVNKDQLDTTLGEAGGILSDMKDLEGEIHDYIEKFADDTALVRGVAWVYNLGSADGGETVITINKSTRTYAVPYIEVNGSRQEVGYHYSFDLETQQITLATPLKAGDFVMVMTTESQLPVETLLASSVGAASIGTATGETVEERLTRLYGHFVHPETYGAVGDGITDDRVALQRSLDVAYENALNGTGPSTVRWSGDYMVSLNPNSLGVSGELAAGRSALCIRPGVSIEGKGTVRLDPSFTGSQSGAVITNWAGPA…
YP_007007686_1_K54	K54	MRFNMSLNNLSATNISGALIDAGDFVINKRLVSNNQILYYTDPVTSIKTGYVWKGTLPHITSTNNPNTDGGISDTAWVPVIYSKLKEKMETEGLTLDWNAHLPTVEVAYGLTKNSLKMWKSGTTATSDDYWLYTDGTVWNGVGVLGSTPETSTGFEKITPNFNASIKTYSASATDGQTDFNIPFTFSTITVFVNGSIQLPGLNYTVSGSTLTFTTELEAGDLLYVFIGNPNISTNDKLNRIYTANAMQGQTTIQVPYDFSTAIVYINGVLQNPSTAYSIGADKIITFSEELYQNDEIIIMLGDVVVQSDEYVLKNDLLSPDASDNINTNDGTSVQQNIDNFSNFNNLFSNDNGLSNINYKSSLFSNNYKSTLYDLYQNKLSLFEFIPPELHDGIRNYTY…
BBF66868_1_K56	K56	MLKTDFNQPKGSTIGVLRDGRTIQQTFDKMRYADTIQELRTMEPVGPRDVATVRRATEDSVLVNAPVYYDKNDTTSPDDGISVFVTAGGARWKFNTFKGYCAGLAGLKEDGSNVTTVVNGIVNRIVAKMVAAGRVNNQQRTVNIPVTGDAPEWKLTGPLVWPTVISLVFHGSVLLDGTSLTAGKILNCNNVPFMDRLTVAIMAAGTNPTDRPGRVNQAVGRAALTCIGGEVTVRLPGTQMDGSNNPTIHTVGAMIGNDAACLLDARDIYFEKFNIIGAKTGIEFGCYNTFMCGVEHFNVSRCYDGFSSPTLGSNYGERMYLRNGTIGNMDRHGAYLVGGGDFTLENVSVDFLGGDLAHFGPLSPAEYKHLSGHIEGVKGSLAAKEMPASYSKALVILGK…
QTH79846_1_K57	K57	MQELEGKILGFINGKPAGLVPESGSAADVMIQMAKEDGTEKIGFKLNYTTAVVRTLYDRLKDRISVKDFGAKGDGEQDDYPAFQYAAMYAESIGGAIIEIPTPAVEYKIGFPVYLFNNTHFKGSGINCRINFTDPLYARKSRSGFVIGSGREQNRDKAIQCLTNGTWSTTGSVVDSTFVELARGVYLRDNLDKVQSSNCCVSDVYLVASYPNGTTLKGGYGVSFANAIDCEAYNIWGEGWTEIINIGSDVPPATPSCHNCHAYNIVSIEPNNYETYYSIGFIANSTSCSIHDCFQLKPIADGSPHGSGASMNYTEDCSFYNFKIPSLGRTATSEGILVNNAKGALVFDANIGNAKSGVAEYYTTEAGIFYDAAKPNIFYDIHANNCDHAVALRSKYSVW…
ATI16495_1_K57	K57	MTIIKRADLGRPLTWDELDDNFQQVDNLTAAASAAVSSAAASAVAAAGSATNSLNSANSAASSADDAAASAASAIDALMNSTFEPSGFDFTTGGTLDTTDRNKAVYNPADNNWYSWSGTLPKVVSAGTDPTADSKWIPRTDQLLRQELSSPSGASKVGLSHGGTVQDAIYWLTVEMFGAKGDGVTDDYPAFQRAAMYAESIGGAIIEIPTPAVEYKIGFPVYLFNNTHFKGTGINCRINFTDPLYARKSRSGFVIGSGREQNRDKAIQCLNDGTWSTTGSVVDSTFVELDRGVYLRDNLDKVQSSNCCVSDVYLVASYPNGTTLKGGYGVSFANAIDCEAYNIWGEGWTEIINIGSDVPPATPSCHNCHAYNIVSIEPNNYETYYSIGFIANSTSCSIH…
AOZ65519_1_K57	K57	MDQDIKTVIQYPVGETEYDIPFDYLSRRFVRVSLVSEDSRRLLSNITEYRYVSKTRIKLLVSTEGFDRVEIRRFTSASERIVDFNDGSVLRATDLNVSQLQSAHIAEEARDAALLAMPQDDAGNLDARSRRIVNLAPGIDGTDAINKDQLDSTLGEAGGILSDMKEVQKETYDYIEKLGDDTSIVRGVTWVYNQGSAVGGETTVLIDKPTRTLAVPYIEINGSRQEVGYHFSFDIATQMITLTEPLVTGDFLMAMTTESSVPLEDLLANPTGASAIGTSDGRNVQANIDELRLELDFLKDTTVLDVRRFGAVGDGIADDYPAFQKACIAASQLGGAIVHVPTPKVKWKIGFPVYLFDRTWVRGTGINCIVEFTDPLYARKSRSGFVIGSGYEQNRDKAI…
WOK01638_1_K62	K62	MALYREGKAAMAADGTVTGTGTKWQSSLSLIRPGATIMFLSSPIQMAVVNKVVSDTEIKAITTNGAVVASTDYAILLSDSLTVDGLAQDVAETLRYYQSQEAVIADAVEFFKNFDFESLQNLANQIKADSEAAESSASAAAASENAAKNSEVAAETARDQVQQIINDAGEQSTLLVLAQPGGASSVNTQLDMTVQKYIDNSSPRISDYKVTKGADATLAFAKAFAKAAETTGVVIVDVSCVVDTIAVPSETTIRIADYKTVTHKDNASAHMFILPSDSLIKANNKKGRLRGNSANQSAIRRCISAVGVSNAGVDGVDIRDFNSYGAYFENCEDTFCKNSTIRDITGGAVETAAGQYVTNCLRHESAFNDIRDTGSNGIKFRADTLGQTQGCSSTKDKVY…
YP_003347651_1_K63	K63	MALTKLVDAGAWQVEVAPAGTVQDSLVFLSPRNFGGVPGTGVDSVAAIEAALAAGDVDLGGEHWFISRPIYCVSGRTIQNGKISTLAAQGSGFMAGSIFAPGNYHPVYVDPVPKLACSSTNGSATITVSSHEFVVGDLVRLSSTRGIIGSDAVLVPWYMQLARVVGVSGDTVKLDAPIDTTETLVVHKATPAGYNARFNKPLFVLERATFRNIEVDTWDYWTADSATFECAFEGIRGKARSVVYGNTFCRTNFDNIDITFSNKASEMAFGSHDTNLSNIKFRADSQNWDSTNSVGISWAESGRRCTLDNWQLLVPQGVNLSVLVRISSHRDVQIRKGFIQVHSSSNNILSVEHYGGDRPPCNNILFEDIDVNATGAAAVVVDVYKSANDSAINAVRFEG…
YP_009226011_1_K63	K63	MALYREGKAAMAADGTVTGTGTKWQSSLSLIRPGATIMFLSSPIQMAVVNKVVSDTEIKAITTNGAVVASSDYAILLSDSLTVDGLAQDVAETLRYYQSQETVIADAVEFFKNFDFDSLQDLANQINADSESAQSSAAAAAASENAAKTSENNAKSSEVAAENARDQVQQIINDAGDASTLVVLANPDGFRHIGRCKDIATLRTIEPVESRQVIEVLSYYNGLAQGGGTFWYDPNDSVTEDNGGSCIVTNGGKRWKRIIDGAVDVLSFGAKPDDISFDSAPHIQAALDNHDAVSLYGRSYYIGSPIYMPSRTVFDGMGGKLTSIAPSTAGFMAGSIFAPGNYHPDFWEEVPKVAATTTLGSANITLADPNIVNVGDIIRLSSTTGVLSAGFFVSEYLQM…
YP_009153202_1_K64	K64	MSLSNLSSSNSNGAFLDYGEFRSGVYIQTSNQILYFTDENGNKVGYQWKGLLPHTTTTNDPSTDGGISDTAWCSIVGSGFIEKLSKEGIDLSWKAHLPTVEVSYNLPHKSLKIWEEGTNSTDNDYWLYPGDGTVWNGIGVLGDIPDAPFKQIVPQNNVIEWSAIATEGQNQFTVPYEFTNISVFINGLLQNKSTGGYVVNGSTVTLNGSLKAGDDIHVVISNIPIKNINYITDVELSQPDAAQKIGLLHGGNIQNLQNFLSFDMFNIDKTGSTDVTSQINNIFSLANQLNIPIKQHDGTYLVSGSTIFTINTDCDLSGVTILPSSNFTGYFLYTQNEQPTTYNSSSSLVTLINSATINANDSILYGLINDTTLDGNAIFMKGNDPLYVARGTTKNWWCN…
QOV05454_1_K64	K64	MDQDTKTIIQYPTSGDEYDIPFDYLSRKFVRVSLVSDTQRILLDNITDYRYVSRTRVKLLVSTDGYSRVEIRRFTSASEMVVDFSDGSVLRATDLNVSALQSAHIAEEARDLFSTSLSIGQLSYFDAKGLQIKNVAAGVDNTDAVTVQQLNKIIADVVTTIPDSVADNIRGLWARVLGDIGITLVDGSFETGATITTRTQALWSISGRKCYTWAGALPKVVPENSTPESTGGISETAWVDSSSKALGVLLAGPSGAERVGLKQGGTVQDAINWLTFDSFDIVKDGSKDVTADIMAACVVANDLGLDIKQNDGTYLVSGNPVWPVYNSLDLNGVTLKLAAGFTGYFALTQKDSTTVYGPTSPIVQAINAAGGRTAGSGVLEGLVNSTELDGKFLFMEGAD…
YP_009797016_1_K64	K64	MDQDTKTIIQYPTSGDEYDIPFDYLSRKFVRVSLVSNTQRVLLDNITDYRYVSRTRVKLLVSTDGYSRVEIRRFTSASEMVVDFSDGSVLRATDLNVSALQSAHIAEEARDLFSTSLSIGQLSYFDAKGLQIKNVAAGVDNTDAVTVQQLNKIIADVVTTIPDSVADNIRGLWARVLGDIGITLVDGSFETGATITTRTQALWSISGRKCYTWAGALPKVVPENSTPESTGGISETAWVDSSSKALGVLLAGPSGAERVGLKQGGTVQDAINWLTFDSFDIVKDGSKDVTADIMAACVVANDLGLDIKQNDGTYLVSGNPVWPVYNSLDLNGVTLKLAAGFTGYFALTQKDSTTVYGPTSPIVQAINAAGGRTAGSGVLEGLVNSTELNGKFLFMEGAD…
AXE28435_1_KN1	KN1	MNQDIKTIIQYPVGDVEFDIPFDYLSRKFVRVYLVSPLNRRQLNNITEYRYVSRTRIKLLVETAGFNLIEIRRFTSASERVVDFSDGSVLRAADLNVSQLQSAHIAEEARDAAMLTISPADDGSLDASGKVIKNVGTPVQSSDAATKGYVDTTVAPLATTIEANFMRTLRTSGRSIRELPGASEVAGMLLGFNGEGDPVPVVAGEGTASDVMLKLAGTTGLSYIGGVGYVTPEMMTVDGKTLVRGLGQDHVRFIQKAIDEGHRRNVPVLLSGGGYEVYETLHDAPLPRDDGTAYPEWVANGGDSNIRPEEQLYQKAHLRLYNNSVILGAGSQITTIRSTWSRGTSAVDLTSPIMWYIEGPLGNRGTVSYVLKGIKTMGAYIGRYVVGISYRSIEDDLEF…
BBF66844_1_KN1	KN1	MMNQDIKTIIQYPVGDVEFDIPFDYLSRKFVRVYLVSPLNRRQLNNITEYRYVSRTRIKLLVETAGFNLIEIRRFTSASERVVDFSDGSVLRATDLNVSQLQSAHIAEEARDAAMLTISPADDGSLDASGKVIKNVGTPVQSSDAATKGYVDTAVSPLATTIEANFMRTLRTSGRSIRELPGASEVAGMLLGFNGEGDPVPVVAGEGTASDVMLKLAGTTGLSYIGGVGYVTPEMMTVDGKTLVRGLGQDHVRFIQKAIDEGHRRNVPVILSGGYEVYETLHDAPLPRDDGTAYPEWVANGGDSNIRPEEQLYQKAHLRLYNNSVILGAGSQIATIRSTWARSTSAVGLTSPIMWYIEGPLGNRGTVSYVLKGIKTIGAYIGRYVVGISYRSVEDDLEF…
BAN78446_1_KN2	KN2	MGYFQMTRNVEEIFGGVVVAPHQIPFKYTSTNGGETFLSLPFYPITGFVTINSGVQVPIDNFEIDGNTLNLGRELEPGDVVFCLFDKIMSPQDASNNAVRIYKFLSVGGETEFTPDFTAYGVQSLYIDGKYKTPGEDYNYFKTSGKVVLDTALPTGVWVVAEMSIKQNIPALAGNNGASEIGTNSGKSLAESLGTWIDTTIAIFEMTEAPSVIQTRGFYETNDGGAGVWVATGIISPSLAGTHVPSQAKVYNAGGVEYQLNVKSGFEISAKANGVKAVDDVNAETEDFVCLGEAINGITSRVKTMVNDEDLKTYLKVIIPSEYPLRIGKTSIKAYSRLKLDFQQASIYDRPSPSNRQEVTGVYMNAIERGIEDVRAISARFGGATSYSNMTLSDFHIEG…
BBF66867_1_KN3	KN3	MDQDIKTVIQYPVGATEFDIPFDYLSRKFVRVSLVSDDNRRLLSNITEYRYVSKTRVKLLVETTGFDRVEIRRFTSASERIVDFSDGSVLRANDLNVSQLQSAHIAEEARDSALMAMPQDDAGNLDARNRRIVRLAPGIDGTDAINKDQLDTTLGEAGGILSEIIEVKGDFYEYLEKFAEDTSMIRGVVWVYNAGSAVGGETVVKVEKPTTVYSVPYLEINGSRQEIGYHYDFDPATQELTLAKPLVAGDFLMAMTTESYLPIESLLASPVGAEAIGTKSGKTIQRILDESPRYFTPEMFGAKGDGLTNDTKALQDAVDAAMSSGGGKVILKGNTTYLFDHLLVAREKSPQSRFEARLIIEGSGGSVLKHTGSITEAAHAFWVRGVLGTGSLADIYMRD…
YP_009153195_1_KN4	KN4	MTNSLIQPKGSVSKETNIQSIARITGSKIEEVKYLEDGLDIAGLKFVYDSSTETIWKLNGNETGMVDSWNIVDESTIIIVTNISSYQINILEQIILSNDDAAGKIGTSNGLSVQKNLDNISNNITLDTGGVLKDALKFITPEMFVINNEKYIHGTTLDAVPYLQAAIDYGKTNNLPVVLSQRYPCITFPQTYELPRDDGTVYPGWITAGTDQNIDPEPIYTMRAAIRLYNDSVIIGTNMQTTGIRGNWSKTSGPYDLNGTIGVFISGDSGKDGYVRYHMHDLNISGFMIGRLCEGISAFSTEDNLQISSCGITGIFQGEDAVERGFIKLWYNIAGDVFGGQWLTRNYAYASTYLPPYPASDIYRAGWNDSSFTEKYHYYGDTSLNFTHTAYSSLDNFFN…
BBF66888_1_KN4	KN4	MDQDIKTIIQYPVGATEFDIPFDYLSRKFVRVSLVSDDNRRLLSNITEYRYVSKTRVKLLVATGGFDRVEIRRFTSASERIVDFSDGSVLRAADLNVSQLQSAHIAEEARDVSLMSMLQDDAGNLDAKGRRIVNLSDPVADSDAATKGYVDEGLEHTLRFSESTVQPLPPLSLMDGKILAFSGGKPIGILPESGSAADVLVELSKVSGYNLIGKATSFANMRSASGLKVGDVVLLTSYYEGGTTGGGEFLVKAGSAVDDGGHICVPSGSTNIYLERITSEVHLLDYGILTELNGTGARIDMSGKLQSAINRAKSAVMPLVTGIPSENHYIRRGVYIEKGVDITGIKTITGCLSLLVDTRKLVGLVAPGYPDTKWALVNLNAQFNASGIVFGSTIGNQSF…
YP_009153198_1_KN5	KN5	MAFKFKGSLSAVDATLKGGVKFDNEKLPDSKNMPEGKFTINEIDNSSTTDLASNTLVTNFGKQDNVAGMLSFNTGDWENNNSAPVKLMMRVVNNSNDSDWVTIFDSTKTTVTWSSIASAGQTVFTVPNLDFKKAIIYINGILQYPGISYQTFGGTVTFSNSLQAGDNVYIVVGEDSDNTTNTQYISTALDNQTTIILPYEKNSNYLFINGVLQYPNSFTIVNNTITLNSSMQQDDNIFVLSNDKIVPNYTAVAIQDQTDFTITGTIIDPVVYINGVLQYDTHYTISGNTLSFVSKLFAGDEVLVFLDSLNLIDNINTEYNSVIDDVNNSNKINIPYFHFSELQVFINGILQNPDNGAYDLNGTEVTLSSPLQEGDDIHVIVYNSPIQDDNIVTKADLSS…
UFK09522_1_KN8	KN8	MALTKIIAPTASVAGHINLEAYTGTGTTDKASAIAAAVADSKATGYPIVGYGTYHYGSALDLSGVKLVGATLIATGANNAARAVKVVDTVLESVTVVGGFCDHNGGYLDTRKLTIKNNQNSTAAVWSRNRTSTGFVRMVDTTYDTVNYGLLVQGDSGSAITNIRVDGVVANNLRGDAVELNLVHQVTDGIYVGNVDLNNVVGTGTANDFWGIGVGIAGATGYEPGAADTLYARNITVENIHSRNCRQPVHLEKAKNFVVRNCELYPTNSINTASGLLPVGISLAGCTDFTVEGITGEPNNVSTTPMLTTSWGVVAGAYKGPCRNFALRNIKTTGQLRVYTGASDTYTSEVAIENVISGLGSFYKGYASRLDIRGWKSSGLVLQMRHTTGEGVGIMTRNS…
UZN24616_1_KN8	KN8	MALQKITAPSGPVLGSVNMEAYAVSSTTKDNTQAITEAVEAARATGYPLIGWGTYAYSTALNLAGVSIRGLTLRSLGTSSASKAINVNNTNLSNVTVIGGYLNHIGGDLVTEDLTVQNSQVPTAAVWSRNRTSSGKLELRNTTLTGGNYGVLVAGDSGSALTSIYIDGLHATNLRGDGVELNLIQSVVGGWTVRNVYIDGVVGTGTANDFWGIGVGVAGATGYNPEAADELYARGGVLENINVKNCRQPIHLEKAKNFVVRNCDVWPTNAVNASSGLVPCGVSLVGCTDFVVDGITGEPNVVASVPMITTSWGVVSGAYKGPCRNYSVRNVNTTGQIRLYSGATSTIESYVALYDCKSGAGSFYKGYCSELRLENWRTSGLVLQIAHTSGEGVGTMTRN…
REC_005_PROTEIN_56_KL1	KL1	MALIRLVAPERVFSDLASMVAYPNFQVQDKIILLGSGGGDFTFTTTASVVDNGTVFAVPGGYLLRKFVGPAYSSWFSNWAGIVTFMSAPNRHLVVDTVLQATSVLNIKSNSTLEFTDTGRILPDAAVARQVLNIIGSAPSAFVPLAADAAAGSKVITVTAGALSVVKGTYLYLRSNKLCDGGPNTHGVKISQIRKVVGVSTSGSITSIRLDKALHYNYYLSDAAEVGIPTMVENVTLVSPYINEFGYDDLNRFFTIGISANFAADLHIQDGVIIGNKRPGASDIEGRSAIKFDNCVDSTVKGTYFYNIGWYGVEVIGCSEDTEVHDIHAMDVRHAISLNWQSTADGDKWGEPIEFLGVNCEAYSTTLAGFDTHDIGKRVKFVRCVSYDSADDGFQARTN…
REC_009_PROTEIN_7_KL19	KL19	MSTITQFPSGNTRYRIEFDYLARTFVVVTLVNSSNPTLNRVLEVGRDYRFLNPTMIEMLVDQSGFDIVRIHRQTGTDLVVDFRNGSVLTASDLTNAELQAIHIAEEGRDQTVDLAKEYADAAGSSAGNAKDSEDEARRIAERIKAAGLVGYITRRSFEKGFNVTTWNEVLLWEEDGAYYRWDGTLPKNVPAGSTPETSGGIGLGSWVSVGDASLRADLIDDNDRLGDALITIKQPYNGSVARTQHSKNLDTISVKDFGAKGDGESDDTVYVQAALDWLAGGEARTIVMPDGTYNVTNLTLSLNGTGTKNCKIISHGVFKHIGSGNMLLIKGGMYCQFELRVTGEGYDASTIPDYTIADPIGANQAFVVESCRACKFKVIGHGYPGRVFRTRKENTANVK…
REC_015_PROTEIN_54_KL2	KL2	MALVDLVRAGGYSIEYPQFSSMAKLKEFPHSEDGKLVRLLSWHEGVGLGGGLFKVSTSSTATGNDGTVVVASNGVRLLRVVNGPIWADMFGALPNSDIDSMPAVAAAYAYAASVNTDLYIGVATYKFKGSTPINIDPSRAGIIGYQGKVRIDCSEFTGSIVFSINSSYSYTPAAYYNNLSPALQGLYVLGAKTSGVDGLLVGRETVGADKSYNGQTEIRECTFDKFDRNIRMGHNSWRFVFYKVNSLNALSPNGILYVPAGLDDSGEILSFYHCQFFDGAGSNIRLSCSSYTMVFNTCSFLNITFFVDSASSATVTCNGCNFENPGSASTRRYVDISAGHTNVFNIIGGSIVTNSNPGQTQALLYVSTDNLLNLVGVTVPYGGHYQQEQELGYHAFIGG…
REC_028_PROTEIN_295_KL51	KL51	MANELIQPKGSVSRETNKESIARIFGIKKSSVGYLSTSVEVDLYTILYDENTQTCWYRSTATGIPVSWSISGQNLTLITAVGTFGLEKAPSILDLSTNIGASKIGLSQGGTVQSVLTEIPASKFGVTGDGVACGSACVAAIEYIMQNGGTLIFPKGEVNWGTTRHQFAIYNGKPCTIKGSDGGTTWTFDNVDPVANATGAAWPFSEPFLVEFGGQPTAQGVFVEPVTVENLSIDYTRQANKGGPTYETMGVGAHPTPYSDGTLGLRFSYCRSPVVRNVTMREIYGSGIQFWKCSMALAENNSLYNVSANQPLGSSGSESVDHFGWAIWSGASPKTIIRRNTAINKRVFVCDPALKSPNNNVVYNGTLCGYIGIFAEYGSNGGTSTIYPPDFEWQSDSSA…
