## Supplementary Tables for "Capsular specificity in temperate phages of *Klebsiella pneumoniae* is driven by diverse receptor-binding enzymes": Table_S4.xlsx

### Sheet: Suplement 1
K-type	Species	Strain name	Origin
K1	Klebsiella pneumoniae	52.144	Collection de l'Institut Pasteur (CIP)
K1	Klebsiella pneumoniae	NCTC 5054	National Collection of Type Cultures (NCTC)
K2	Klebsiella pneumoniae	52.145	Collection de l'Institut Pasteur (CIP)
K3	Klebsiella pneumoniae	271	Clinical strain (UWr)
K3	Klebsiella pneumoniae	52.146	Collection de l'Institut Pasteur (CIP)
K4	Klebsiella ozaenae	52.211 T	Collection de l'Institut Pasteur (CIP)
K5	Klebsiella ozaenae	52.212	Collection de l'Institut Pasteur (CIP)
K6	Klebsiella ozaenae	52.213	Collection de l'Institut Pasteur (CIP)
K7	Klebsiella pneumoniae	52.205	Collection de l'Institut Pasteur (CIP)
K8	Klebsiella pneumoniae	52.206	Collection de l'Institut Pasteur (CIP)
K9	Klebsiella pneumoniae	52.207.1	Collection de l'Institut Pasteur (CIP)
		52.207.2	Collection de l'Institut Pasteur (CIP)
K10	Klebsiella pneumoniae	52.214	Collection de l'Institut Pasteur (CIP)
K11	Klebsiella pneumoniae	52.215	Collection de l'Institut Pasteur (CIP)
K12	Klebsiella pneumoniae	52.216	Collection de l'Institut Pasteur (CIP)
K13	Klebsiella pneumoniae	52.217	Collection de l'Institut Pasteur (CIP)
K14	Klebsiella pneumoniae	52.218	Collection de l'Institut Pasteur (CIP)
K15	Klebsiella pneumoniae	52.21	Collection de l'Institut Pasteur (CIP)
K16	Klebsiella pneumoniae	52.220	Collection de l'Institut Pasteur (CIP)
K17	Klebsiella pneumoniae	52.221	Collection de l'Institut Pasteur (CIP)
K18	Klebsiella pneumoniae	52.222	Collection de l'Institut Pasteur (CIP)
K19	Klebsiella pneumoniae	52.223	Collection de l'Institut Pasteur (CIP)
K20	Klebsiella pneumoniae	52.224	Collection de l'Institut Pasteur (CIP)
K21	Klebsiella pneumoniae	52.225	Collection de l'Institut Pasteur (CIP)
		52.968	Collection de l'Institut Pasteur (CIP)
		52.358	Collection de l'Institut Pasteur (CIP)
K22	Klebsiella pneumoniae	52.226	Collection de l'Institut Pasteur (CIP)
K23	Klebsiella pneumoniae	52.228	Collection de l'Institut Pasteur (CIP)
K24	Klebsiella pneumoniae	52.229	Collection de l'Institut Pasteur (CIP)
K25	Raoultella planticola	52.230	Collection de l'Institut Pasteur (CIP)
K26	Klebsiella pneumoniae	CIP 53.6	Collection de l'Institut Pasteur (CIP)
K27	Klebsiella pneumoniae	CIP 52.232	Collection de l'Institut Pasteur (CIP)
K28	Klebsiella pneumoniae	CIP 52.233	Collection de l'Institut Pasteur (CIP)
K29	Klebsiella pneumoniae	CIP 52.234	Collection de l'Institut Pasteur (CIP)
K30	Klebsiella pneumoniae	CIP 52.235	Collection de l'Institut Pasteur (CIP)
K31	Klebsiella pneumoniae	CIP 52.231	Collection de l'Institut Pasteur (CIP)
K32	Klebsiella pneumoniae	CIP 53.7	Collection de l'Institut Pasteur (CIP)
K33	Klebsiella pneumoniae	CIP 53.8	Collection de l'Institut Pasteur (CIP)
K34	Klebsiella pneumoniae	CIP 53.9	Collection de l'Institut Pasteur (CIP)
K35	Klebsiella pneumoniae	CIP 53.10	Collection de l'Institut Pasteur (CIP)
K36	Klebsiella pneumoniae	CIP 53.11	Collection de l'Institut Pasteur (CIP)
K37	Klebsiella pneumoniae	CIP 53.12	Collection de l'Institut Pasteur (CIP)
K38	Klebsiella pneumoniae	CIP 53.13	Collection de l'Institut Pasteur (CIP)
K39	Klebsiella pneumoniae	CIP 53.14.1	Collection de l'Institut Pasteur (CIP)
		CIP 53.14.2	Collection de l'Institut Pasteur (CIP)
		CIP 53.14.3	Collection de l'Institut Pasteur (CIP)
K40	Klebsiella pneumoniae	CIP 53.15	Collection de l'Institut Pasteur (CIP)
K41	Klebsiella pneumoniae	CIP 53.16	Collection de l'Institut Pasteur (CIP)
K42	Klebsiella pneumoniae	CIP 53.17	Collection de l'Institut Pasteur (CIP)
K43	Klebsiella pneumoniae	CIP 53.19	Collection de l'Institut Pasteur (CIP)
K44	Klebsiella pneumoniae	CIP 53.20	Collection de l'Institut Pasteur (CIP)
K45	Klebsiella pneumoniae	CIP 53.21	Collection de l'Institut Pasteur (CIP)
K46	Klebsiella pneumoniae	CIP 53.22	Collection de l'Institut Pasteur (CIP)
K47	Klebsiella pneumoniae	CIP 53.23	Collection de l'Institut Pasteur (CIP)
K48	Klebsiella pneumoniae	CIP 53.24	Collection de l'Institut Pasteur (CIP)
K49	Klebsiella pneumoniae	CIP 52.199	Collection de l'Institut Pasteur (CIP)
K50	Klebsiella pneumoniae	CIP 52.200	Collection de l'Institut Pasteur (CIP)
K51	Klebsiella pneumoniae	CIP 52.201	Collection de l'Institut Pasteur (CIP)
K52	Klebsiella pneumoniae	CIP 53.25	Collection de l'Institut Pasteur (CIP)
K53	Klebsiella pneumoniae	CIP 53.26	Collection de l'Institut Pasteur (CIP)
K54	Klebsiella pneumoniae	CIP 53.27	Collection de l'Institut Pasteur (CIP)
K55	Klebsiella pneumoniae	NCTC 9175	National Collection of Type Cultures (NCTC)
K56	Klebsiella pneumoniae	NCTC 9176	National Collection of Type Cultures (NCTC)
K57	Klebsiella pneumoniae	NCTC 9177	National Collection of Type Cultures (NCTC)
K58	Klebsiella pneumoniae	NCTC 9178.1	National Collection of Type Cultures (NCTC)
		NCTC 9178.2	National Collection of Type Cultures (NCTC)
K59	Raoultella planticola	NCTC 9179	National Collection of Type Cultures (NCTC)
K60	Klebsiella pneumoniae	NCTC 9180	National Collection of Type Cultures (NCTC)
K61	Klebsiella pneumoniae	NCTC 9181.1	National Collection of Type Cultures (NCTC)
		NCTC 9181.2	National Collection of Type Cultures (NCTC)
K61	Klebsiella pneumoniae	CIP 108293.1	Collection de l'Institut Pasteur (CIP)
		CIP 108283.2	Collection de l'Institut Pasteur (CIP)
K62	Klebsiella pneumoniae	NCTC 9182	National Collection of Type Cultures (NCTC)
K63	Klebsiella pneumoniae	NCTC 9183.1	National Collection of Type Cultures (NCTC)
		NCTC 9183.2	National Collection of Type Cultures (NCTC)
K64	Klebsiella pneumoniae	NCTC 9184	National Collection of Type Cultures (NCTC)
		CIP 80.47	Collection de l'Institut Pasteur (CIP)
K65	Raoutella terrigena	NCTC 9185	National Collection of Type Cultures (NCTC)
K66	Klebisella oxytoca	NCTC 9186	National Collection of Type Cultures (NCTC)
K67	Klebsiella pneumoniae	NCTC 9187	National Collection of Type Cultures (NCTC)
K68	Klebsiella pneumoniae	NCTC 9188	National Collection of Type Cultures (NCTC)
K69	Klebsiella pneumoniae	NCTC 9189	National Collection of Type Cultures (NCTC)
K70	Klebisella oxytoca	NCTC 10261	National Collection of Type Cultures (NCTC)
K71	Klebsiella pneumoniae	NCTC 10262	National Collection of Type Cultures (NCTC)
K72	Raoutella planticola	NCTC 10263	National Collection of Type Cultures (NCTC)
K74	Klebisella oxytoca	NCTC 11355	National Collection of Type Cultures (NCTC)
K79	Klebisella oxytoca	NCTC 11356	National Collection of Type Cultures (NCTC)
K80	Klebsiella pneumoniae	NCTC 11357	National Collection of Type Cultures (NCTC)
K81	Klebsiella pneumoniae	NCTC 11358	National Collection of Type Cultures (NCTC)
K82	Klebsiella pneumoniae	NCTC 11359	National Collection of Type Cultures (NCTC)
KL101	Klebsiella variicola subsp. variicola	INF058	KASPAH collection
KL102	Klebsiella pneumoniae	INF013	KASPAH collection
KL103	Klebsiella variicola subsp. variicola	INF152	KASPAH collection
KL105	Klebsiella variicola subsp. variicola	INF081	KASPAH collection
KL107	Klebsiella pneumoniae	INF007	KASPAH collection
KL108	Klebsiella pneumoniae	INF063	KASPAH collection
KL109	Klebsiella pneumoniae	INF016	KASPAH collection
KL111	Klebsiella pneumoniae	INF215	KASPAH collection
KL112	Klebsiella pneumoniae	INF202	KASPAH collection
KL113	Klebsiella pneumoniae	INF088	KASPAH collection
KL114	Klebsiella pneumoniae	INF053	KASPAH collection
KL116	Klebsiella pneumoniae	INF002	KASPAH collection
KL118	Klebsiella pneumoniae	INF344	KASPAH collection
KL119	Klebsiella pneumoniae	INF226	KASPAH collection
KL120	Klebsiella variicola subsp. variicola	INF047	KASPAH collection
KL122	Klebsiella pneumoniae	INF032	KASPAH collection
KL123	Klebsiella quasipneumoniae subsp. similipneumoniae	INF195	KASPAH collection
KL124	Klebsiella pneumoniae	INF184	KASPAH collection
KL125	Klebsiella pneumoniae	INF065	KASPAH collection
KL127	Klebsiella pneumoniae	INF097	KASPAH collection
KL130	Klebsiella pneumoniae	INF090	KASPAH collection
KL131	Klebsiella pneumoniae	INF092	KASPAH collection
KL132	Klebsiella pneumoniae	INF118	KASPAH collection
KL133	Klebsiella pneumoniae	INF132	KASPAH collection
KL134	Klebsiella pneumoniae	INF149	KASPAH collection
KL137	Klebsiella variicola subsp. variicola	INF112	KASPAH collection
KL139	Klebsiella pneumoniae	INF054	KASPAH collection
KL140	Klebsiella pneumoniae	INF156	KASPAH collection
KL141	Klebsiella pneumoniae	INF188	KASPAH collection
KL142	Klebsiella pneumoniae	INF057	KASPAH collection
KL143	Klebsiella pneumoniae	INF200	KASPAH collection
KL144	Klebsiella quasipneumoniae subsp. similipneumoniae	INF207	KASPAH collection
KL146	Klebsiella pneumoniae	INF117	KASPAH collection
KL153	Klebsiella pneumoniae	INF321	KASPAH collection
KL154	Mixed	INF323	KASPAH collection
KL158	Klebsiella pneumoniae	INF023	KASPAH collection
KL163	Klebsiella pneumoniae	0967/02/08	Clinical strain (UWr)
KL166	Klebsiella pneumoniae	INF066	KASPAH collection
KL167	Klebsiella pneumoniae	INF062	KASPAH collection
KL168	Klebsiella pneumoniae	INF137	KASPAH collection
KL169	Klebsiella pneumoniae	INF128	KASPAH collection
KL170	Klebsiella quasipneumoniae subsp. similipneumoniae	INF309	KASPAH collection
