## Supplementary Tables for "Capsular specificity in temperate phages of *Klebsiella pneumoniae* is driven by diverse receptor-binding enzymes": Table_S6.xlsx

### Sheet: Manual search
proteinID_wetlab	sampleID	genomeID	prophageID	protein_start	protein_stop	strand
1248_57	KSB2_1C	58KPH	KPN_B19_PHAGE044_M	7611	9725	-1
1441_47	INF134	44KPH	KPN_B7_PHAGE137_M	34835	36949	1
1409_59	KSB1_9F	1KPH	KVV_B2_PHAGE067_M	6926	9481	-1
1251_37	KSB2_1C	58KPH	KPN_B19_PHAGE043_M	25512	27545	1
914_77	INF358	47KPH	KPN_B18_PHAGE117_M	9562	11172	1
617_77	INF119	91KPH	KPN_B2_PHAGE139_M	7987	11763	-1
248_38	INF336	17KPH	KVV_B2_PHAGE021_M	12098	14179	-1
434_33	INF350	28KPH	KPN_B20_PHAGE088_M	25907	28486	1
1724_71	KSB1_10B	2KPH	KVV_B2_PHAGE154_M	44697	47228	1
1723_59	KSB1_10B	2KPH	KVV_B2_PHAGE157_M	5776	8628	-1
914_74	INF358	47KPH	KPN_B18_PHAGE117_M	11686	13686	-1
1091_44	INF299	7KPH	KPN_B2_PHAGE370_L	80192	82834	-1
319_37	KSB1_7F	55KPH	KPN_B12_PHAGE105_M	12023	14407	-1
738_68	INF232	5KPH	KVV_B3_PHAGE120_M	42907	45135	1
1863_75	INF291	99KPH	KQS_B1_PHAGE085_M	44739	47522	1
1630_70	KSB1_8D	19KPH	KVV_B2_PHAGE059_M	45764	48553	1
1631_52	KSB1_8D	19KPH	KVV_B2_PHAGE060_M	37801	40269	1
666_83	INF072	27KPH	KPN_B20_PHAGE077_M	58669	60990	1
1663_69	INF346	82KPH	KPN_B8_PHAGE117_M	6944	9181	-1
1664_74	INF346	82KPH	KPN_B8_PHAGE116_M	8806	11139	-1
321_74	KSB1_7F	55KPH	KPN_B12_PHAGE103_M	8896	10887	1
321_71	KSB1_7F	55KPH	KPN_B12_PHAGE103_M	11463	13535	-1
453_72	INF345	16KPH	KVV_B1_PHAGE385_M	45205	47493	1
454_56	INF345	16KPH	KVV_B1_PHAGE181_L	36739	39219	1
1538_54	INF156	92KPH	KPN_B8_PHAGE148_M	5216	7915	-1
409_46	KSB1_6G	38KPH	KPN_B18_PHAGE008_M	2486	4345	-1
1231_45	INF208	13KPH	KVV_B1_PHAGE111_M	2325	4133	-1
1668_52	INF102	71KPH	KPN_B3_PHAGE386_M	4683	6275	1
1668_49	INF102	71KPH	KPN_B3_PHAGE386_M	6823	8931	-1
706_38	INF014	35KPH	KPN_B9_PHAGE157_M	12098	14323	-1
1855_60	KSB1_9J	29KPH	KPN_B20_PHAGE101_M	6892	8868	-1
279_60	KSB1_9J	29KPH	KPN_B20_PHAGE101_M	4958	6469	1
1057_41	INF319	25KPH	KPN_B9_PHAGE130_M	11262	12989	-1
1248_60	KSB2_1C	58KPH	KPN_B19_PHAGE044_M	5398	7038	1
1409_62	KSB1_9F	1KPH	KVV_B2_PHAGE067_M	4701	6353	1
873_60	INF266	36KPH	KPN_B20_PHAGE148_M	7313	8977	1
1190_71	INF161	88KPH	KPN_B3_PHAGE143_M	51175	53262	1
1406_54	KSB1_9F	1KPH	KVV_B2_PHAGE063_M	37831	39918	1
876_57	INF266	36KPH	KPN_B20_PHAGE149_M	6932	9481	-1
1850_66	INF044	52KPH	KPN_B10_PHAGE394_M	2960	5914	-1
1849_60	INF044	52KPH	KPN_B10_PHAGE393_M	6564	9587	-1
1815_56	INF151	22KPH	KPN_B17_PHAGE532_M	5215	8028	-1
245_48	INF336	17KPH	KVV_B2_PHAGE022_M	34214	36181	1
1723_62	KSB1_10B	2KPH	KVV_B2_PHAGE157_M	3456	5345	1
848_71	INF144	64KPH	KPN_B7_PHAGE163_M	9906	11141	-1
851_60	INF144	64KPH	KPN_B7_PHAGE455_M	5386	7977	-1
1096_14	INF299	7KPH	KPN_B2_PHAGE033_M	11958	13457	-1
1344_72	INF049	81KPH	KPN_B2_PHAGE046_M	2049	4145	-1
1343_36	INF049	81KPH	KPN_B2_PHAGE047_M	11328	13715	-1
1921_77	INF154	11KPH	KVV_B1_PHAGE047_L	46506	48611	1

### Sheet: GWAS proteins
proteinID_wetlab	genomeID	sampleID	clustering	PC	prophageID	protein_start	protein_stop	strand	K_locus_host	active	K_locus_specificity	expression level	MHFC (ug/ml)	old cluster name	group	status in cluster (cover, identity to main)	protein seq	lenght	annotation (PHROGS-95)	annotation (PDB-95)	BLAST (hit description, accesion number, aligment parameters (cover, identity)	HMMER (hit description, match cooridantes)	Hhpred (hit name; probability; e-value; region)	B-helical domain structure
0574_17	1392KBVR	SPARK_413_C1	PCI50C50	PC1103	KQQ_B1_PHAGE040_M	23947	26565	1	KL14	TRUE	KL14	medium	0.78		34	main	MMTNIFESPSWEDDIQLIGRTERVSGGQDGVANRPIKQLANRTRYLKEKYDNIDLSGKVEAVKTFLEGGTLTSPREEILYGNYRMVWTGDFPKVVPPGSTPEITGGTGAGGWAYTSDAALRQGMASPDGTRLMHMPVAGSVGDVLDWYSLDSFGLEDGADVTAALLEISELQKKYGFTLKQRQNRTFRLSGNKDIVFYGSCNFSGVKWVPENFSGKLAFTQKKNSVVYDASTEAGALLLSKINGTDWRSRDAQSSKLTGLVSDTTLDNHFVIFKSSSVVLYSGRGKNKTWIAMSRVSKKGKLDRALKYPMPASVDSVYALPVSDGELFISPGCFDMRNQPHTINLFFYDISRATIENPTVINRPLTDNGSAVDLSIDGGYKVRFRNVYSPWPNDSYNAS…	873	---------------------------------------------------------	---------------------------------------------------------	hypothetical protein [Klebsiella variicola] WP_164078884.1 [0.99, 1.0]	Phage_T7_tail PF03906.17 (8-164), Pectate_lyase_3 PF12708.10 (213-366)	Tailspike protein; PARALLEL BETA HELIX, PUTATIVE ENDO-GLYCOSIDASE, BACTERIAL POLYSACCHARIDE, PHAGE TAIL, PHAGE CBA120 (6NW9_A; 99.8; 1.7e-21, 11-580)	present
0367_12	1650KBVR	SPARK_368_C2	PCI00C80	PC0619	KPN_B11_PHAGE147_M	6155	8668	-1	KL62	TRUE	KL62	medium	50		33	main	MVWRAGRCDIRRFHMTVSTEVDHNDYTGNGVTTSFPYTFRIFKKSDLTVQVADLNENITVLTLDTDYSVTGAGTYSGGNVVLVSPLANGWQISISRDLPVTQETDLRNQGKFFAEVHEDAFDKLTMLIQQCFSFLRLALRKPSFIANYYDALNNRIRNLRDPSQAQDAATKNYVDGQIVDNTNAWKAGDAILDQKIDANFNKSLRVPESYVEEINSVTARKNSLLGWDNNGNPISVFSMTDTADLAIKLASSEIGLGSSLVNTSLDISVQKYVDSSSPRISDYKVTKGADATLAFAKAFAKAAETTGVVIVDVSCLLTSTVVPENITVRISDYVTVTHPDNAPGSMFILSDGAVIKGNNKKGRLRGNSANQSSIRRCISAVGVTGAGVDGVDIRDFNSY…	851	---------------------------------------------------------	---------------------------------------------------------	right-handed parallel beta-helix repeat-containing protein [Klebsiella pneumoniae] WP_258924294.1 [0.98,0.99]	Pectate_lyase_3 PF12708.10 (1-130), Phage_T7_tail PF03906.17 (8-164)	Tailspike protein; PARALLEL BETA HELIX, PUTATIVE ENDO-GLYCOSIDASE, BACTERIAL POLYSACCHARIDE, PHAGE TAIL, PHAGE CBA120 (6NW9_A; 99.94; 6.9e-25; 24-649)	present
0391_11	1KBVR	SPARK_229_C1	PCI00C80	PC0619	KPN_B11_PHAGE180_M	6137	8653	-1	KL62	TRUE	KL62	high	50		35	main	MMTVSTQVSRNEYTGNGATTQYDFTFRILDKSHLLVQTLDTSESIVTLTLGTDYTVTGVNRYNGGKVVLTSALPAGYKISIERNTPVTQEASIRNQGGFFPEIHEDAFDKLTMLVQQAYGWWSGLSLRKPSWLANYYDALNNRIRNLRDPSQAQDAATKNYVDVQIVDNTNAWKAGDAILDQKIDANFNKSLRVPESYVEEINSVTARKNSLLGWDNNGNPISVFSMTDTADLAIKLASSEIGLGSSLVNTSLDISVQKYVDSSSPRISDYKVTKGADATMAFAKAFAKAVETTGFVIVDVSCVLPTAVVPEGVTVRICDYVTVTHPDNAPASMFISSSDSLIKANNKKGRLRGNSANQSSVRRCISAVGVTGAGVDGVDIRDFNSYGAYFENCEDTFC…	839	---------------------------------------------------------	---------------------------------------------------------	phage tail fiber protein [Klebsiella pneumoniae] WP_250802496.1 [0.99, 0.98]	Phage_T7_tail PF03906.17 (2-241), Pectate_lyase_3 PF12708.10 (1-169)	Tailspike protein; PARALLEL BETA HELIX, PUTATIVE ENDO-GLYCOSIDASE, BACTERIAL POLYSACCHARIDE, PHAGE TAIL, PHAGE CBA120 (6NW9_A; 99.9; 1.7e-21, 11-580)	present
184_04	437KBV	SPARK_708_C1	PCI50C80	PC0692	KPN_B9_PHAGE184_M	25939	27858	1	KL111	TRUE	KL111	high	to be tested		25	main	MTRLPESSSWEEEIELISRSERVAGGLDGPANRPLKSLASRTRYLKDQADTADESIAEKVGAVKTFAEGATLESPREEILFGSYRLVWTGNFPKTVLAGSTPQGTGGIGAGCWAYTSDAVIRQNLSSGESGLGGTLVNIDNATVRELAENNIFRKMTRADINTMLNTPGAEVDVEYALQVLIDEGHKSILFPHDVKGIYILAGNVTVPAPVTLISFSPCVKPYTITDDSSFLNKGAVIRKAEGADYIFGPGTVPRFYGLLLDGRDSSRPLFNHENQKRGGMLFNCGIYRFLYGIGSYSYTSVQVGMSSICANRDGVYNLIDSRLINCTINANTRNGVYLRNGANNNLFQNIRNEWNGGVGYLSDGSVGNIINGELVDRNGSANFAVLNGGGFLIGDVFS…	639	---------------------------------------------------------	---------------------------------------------------------	hypothetical protein [Klebsiella pneumoniae] HGP3801771.1 (1.0, 0.99)	Tail_spike_N PF18668.6 (67-637), Beta_helix PF13229.11 (136-631)	Tailspike protein; PARALLEL BETA HELIX, PUTATIVE ENDO-GLYCOSIDASE, BACTERIAL POLYSACCHARIDE, PHAGE TAIL, PHAGE CBA120 (6NW9_A, 99.91, 4.4e-2, 63-498)	present
0496_72	923KBVR	SPARK_101_C2	PCI50C50	PC1357	KPN_B2_PHAGE145_M	39732	42635	1	KL122	TRUE	KL122	medium	25		36	main	MMTVSTQVSRNEYTGNGATTQYDFTFRILDKSHLLVQTLDTSESIVTLTLGTDYTVTGVNRYNGGKVVLTSALPAGYKISIERSTPVTQEASIRNQGGFFPEIHEDALDKLTMLVQQAYGWWSGLSLRKPSWLANYYDALNNRIRNLRDPSQDQDAVTKSYADGLYDGAISHSDAQFERTLRVPESSVGVIPGVAARKNHILAFNSTGNPITVLPESGSAADVLIDLASSEDGLGSYMVNFKRNPLAAAISTAVSVAMALSSLNVSVWEFRDLVTDRPDAEDQNTWDWSPAIQAACKSIGTYLPYTMGTNTRHASATLQFPPGYYRCSEQVLADFSSYSGYVYGRPKVTIAGYGASIGCGVEQDYAWVIKGTLLNLSGLDFITDPTVNYAYGLKLGDEN…	968	---------------------------------------------------------	---------------------------------------------------------	tail fiber domain-containing protein [Klebsiella pneumoniae] WP_048293153.1 [0.99, 1.0]	Phage_T7_tail PF03906.17 (2-230), Pectate_lyase_3 PF12708.10 (1-168)	L-SHAPED TAIL FIBER PROTEIN; VIRAL PROTEIN, BACTERIAL VIRUSES, CAUDOVIRALES, SIPHOVIRIDAE (4UW8_F; 99.61; 2.5e-15, 780-967)	present
391_03	736KBV	SPARK_804_C1	PCI50C50	PC0449	KPN_B3_PHAGE391_M	1645	3855	-1	KL3	TRUE	K3/KL146	high	0.11		37	main	MAEVPLPTPTQVPVPSTDIRNAVFAGAKLDEEVTGLGDFYTDRLGAKHLTNTGRNNQFQDAQNQRGSDFVASQADKEARFQQFLLNSGYQFLGDYENGPYTITARNQIIRYQNEFWRLNAATNPPYTTTGINNTSWATDITHLVSVGDANLRQELSFSSGLKLIGQCASIAALRAVTLESVGQQVFVKEHTSGMGQGGGIFYCHSLTNPGSLVDDNGFQIVTASGQVLRRKDRNIMSAEMFGAIGGQDITPVLNNMLLASKTFNIQEAYIPHPLNKTDYTATGGSVADVTDGIGFNLIGIKTVNKGPAINHISNNIFFRFRKNGPASSSFYEQCSITGLLIRGRNSTNTAAGNDGYAIEASDIIGFYCDVFCTGYTNTSAAAVSLYNDTSFTEQSRIKL…	736	---------------------------------------------------------	---------------------------------------------------------	hypothetical protein [Klebsiella pneumoniae] WP_227634179.1 (1.0, 1.0)	Phage T7 tail fibre protein A0A377VWZ3-F1 (2-722)	Tail fiber; glycosidase, tailspike protein, phage CBA120, lipopolysaccharide degradation, HYDROLASE (6W4Q_D, 99.76, 2.1e-16, 21-302)	present
021_14	272KPH	INF328	PCI50C50	PC0367	KPN_B12_PHAGE021_M	13878	16037	1	KL14	FALSE	----------------------------	medium	----------------------------		32	member (0.87, 0.67)	MSDMDPLYESMKDSAEDMSKAAVEMKTMMTADINTDVTIEGYGPMPSYAKQIKNRVAEVTRIYTSTSAAQTAIDEGRIQEGYIVRVIGGSNNGLVLFYSNTGGTLTPVLDSNGNQLTEPTAEAYQEIQALIGKNDSPDISEIMDVAGHMLVVIDSVGGVYLPGMASKSLQRVIKDIQRKILTDAGRGVISLIDYNGQQVGFIDELGQLYIPGLQGQSVQTVIKSITKHYTHDGSPYVKKLTEAQGRALEFNDEKAQSYLTGFGAKSLQKHFESLKKRVNTLYKAKAIFDAWLDFGIDWNGNESISLQLQTAVNYVSKLPYGGEIVLRPGVYRLHTYITAKPNVTIRCVPGAVFMPMIANAAFYYRSPQEIYLENFNLIDVEIDGSEQHSPSYDVGAKGT…	719	---------------------------------------------------------	---------------------------------------------------------	right-handed parallel beta-helix repeat-containing protein [Klebsiella variicola] WP_224459604.1 (0.83,0.79)	Beta_helix PF13229.11 (112 - 222, 232-325), Pectate_lyase_3 PF12708.12 (8-75)	Poly(beta-D-mannuronate) C5 epimerase 6; C-5 Epimerase, isomerase (5LW3_A, 99.89, 3.8e-20, 287-694)	present
145_08	599KBV	SPARK_102_C2	PCI50C50	PC0844	KPN_B18_PHAGE145_M	3940	6747	-1	KL10	FALSE	----------------------------	high	----------------------------		26	main	MAKVPLPTPTQNPVPSTDIRDVVFAGAKLDEEITSLEAYYVDRLGGRHLTSVGRDGLFSDQLGKQRSDFIYQYNQQAQEFDAQLASQESRYESVLQQAGKTVLGRYEDGPWTLTSYNQLVSYGGTFWKLAASVAIGSGYTTAGTTESTWNATDKANFVDVGQDQLRSELGAIFMPGPSGNSTTDTQLLQAALSVGGMILYNKPGEYFYNGTGTISSGTSFHTASGVRWIQDKNAETWSPLLVNEALNASKYVVTSMTKLTGYLNPWRDNPTANGQVYATVACPSHPFSAGDYAAFYGAKEYGYDGIMFVTEVIDANTFIVESHSSLKDPQATYTEWATKLYCFVPDKNIDINIQGTLDGRFGAMNNAAQSVVPAIHLMGIVMRGLLNSRIEVADARRFR…	935	---------------------------------------------------------	---------------------------------------------------------	hypothetical protein [Klebsiella pneumoniae] WP_260224760.1 (1.0,0.99)	Tail_spike_N PF18668.6 (391-755)	EXOPOLYGALACTURONASE; GH28, PECTIN, CELL WALL, HYDROLASE, PERIPLASM, YERSINIA ENTEROCOLITICA, BETA-HELIX, GLYCOSIDASE (2UVF_B, 99.86, 1.7e-18, 174-593)	present
174_38	323KPH	INF312	PCI00C80	PC0449	KVV_B2_PHAGE174_M	24290	26809	1	KL55	FALSE	----------------------------	high	----------------------------		38	main	MTRINETPKWEGDIYQLSRQDKVEGGKDGAANKQAGQLANRTLYLKEAIDDLSDAVYSGSDIYETKEAGLLKTSEGEYFKVPVSGISDISYILYQNKSGVAVEILREKSPYSSGYQSATVVSSSAANTVAITIPGLLGDGSLIYFLSPILNTGAVNVTVTDAKGSVVTRAIQKQNFAALAGNELLLNQPVLMEFRTGTANNFVLVASGPVAAELNARLLNVELNSVAIVSAVTMTSDAYTGNTANTTSSQVLVTGRAFVFTPSATNTTRTPTLSLNGWTARTIKQAGGTALAVGDLVSGYPYLLMYNAAASDFRLLTYPGDRARVLNAYTKGTVTSDSSSPNAVSVTIPGLLGDGTQITFEPVVANTGATTLVITDLYGNSVTRNLLKGANTALTGGEL…	839	---------------------------------------------------------	---------------------------------------------------------	hypothetical protein [Klebsiella quasipneumoniae] WP_255896696.1 (1.0, 1.0)	Lipase_GDSL_2 PF13472.11 (487-638, 728-818)	SGNH-hydrolase family esterase; esterase, SGNH-hydrolase family, marine, HYDROLASE (7C82_A, 99.64, 7e-15, 409-827)	???
164_08	821KBV	SPARK_802_C1	PCI50C50	PC0438	KPN_B12_PHAGE164_M	4565	6718	-1	KL2	FALSE	----------------------------	high	----------------------------		39	main	MAELNPPLGTTTPEIFLDNVKRADELVNGPAGTVNDRGGEPLDTWRQMMAKNDEVRQNLIPLSKQYQTLAEAQADIANIPAGSTTYVRSHDDSALADEYMNNGGTLQPTGRKMPSQAAIQAVLDYISSLIATDDADSPLLTLNDEAGFRLAAFGLNAIQSNAMNAEYDPDVSGFVFRDSVGFVIQQIGTPLLSSVDSVQPVVEQQRLVTEAFSAESDADISGFVFRDSVGFVLMNLNGEQSNQNNDGVDDISRRNAANLAAAAAARDEINTRIARPVYDYNILITDGQSLSNGNEGWAALSKDIRATLNINMLGDSVRPKNENGSTFTPLNGAEIRPARAVVQDLIAPPDGGNLMTDEAVAALPRGANNFGETVDIGAMWMWREMQLQFRGLATDERKI…	717	---------------------------------------------------------	---------------------------------------------------------	hypothetical protein [Klebsiella pneumoniae] WP_232162347.1 (1.0, 1.0)	SASA PF03629.23 (234-710)	Sialic acid acetylesterase; sialic acid, sialate o-acetylesterase, HYDROLASE (8F9O_A, 99.97, 1.1e-28, 377-676)	???
